# The late blooming amphipods: global change promoted post-Jurassic ecological radiation despite Palaeozoic origin

**DOI:** 10.1101/675140

**Authors:** Denis Copilaş-Ciocianu, Špela Borko, Cene Fišer

**Affiliations:** Laboratory of Evolutionary Ecology of Hydrobionts, Nature Research Centre, Vilnius, Lithuania; SubBio Lab, Biotechnical Faculty, University of Ljubljana, Ljubljana, Slovenia

**Author notes:** Correspondence: Denis Copilaş-Ciocianu, Laboratory of Evolutionary Ecology of Hydrobionts, Nature Research Centre, Akademijos 2, 08412, Vilnius, Lithuania.

**Keywords:** Amphipoda, Cenozoic, climatic cooling, ecological radiation, molecular phylogeny, tectonic reconfiguration

## Abstract

The ecological radiation of amphipods is striking among crustaceans. Despite high diversity, global distribution and key roles in all aquatic environments, little is known about their ecological transitions, evolutionary timescale and phylogenetic relationships. It has been proposed that the amphipod ecological diversification began in the Late Palaeozoic. By contrast, due to their affinity for cold/oxygenated water and absence of pre-Cenozoic fossils, we hypothesized that the ecological divergence of amphipods arose throughout the cool Late Mesozoic/Cenozoic. We tested our hypothesis by inferring a large-scale, time-calibrated, multilocus phylogeny, and reconstructed evolutionary patterns for major ecological traits. Although our results reveal a Late Palaeozoic amphipod origin, diversification and ecological divergence ensued only in the Late Mesozoic, overcoming a protracted stasis in marine littoral habitats. Multiple independent post-Jurassic radiations took place in deep-sea, freshwater, terrestrial, pelagic and symbiotic environments, usually postdating deep-sea faunal extinctions, and corresponding with significant climatic cooling, tectonic reconfiguration, continental flooding, and increased oceanic oxygenation. We conclude that the profound Late Mesozoic global changes triggered a tipping point in amphipod evolution by unlocking ecological opportunities that promoted radiation into many new niches. Our study also provides a solid, time-calibrated, evolutionary framework to accelerate research on this overlooked, yet globally important taxon.
