## Supplementary material for "The late blooming amphipods: global change promoted post-Jurassic ecological radiation despite Palaeozoic origin": Table S1

### Sheet: Sheet1
Group	Order	Suborder	Superfamily	Family	Species	COI	18S	28S	H3	Reference
Ingroup	Amphipoda	Amphilochidea	Amphilochoidea	Amphilochidae	Amphilochus manudens/tenuimanus	KT208827	DQ378029	x	x	Raupach et al. (2015) PLoS ONE 10 (9), E0139421/Englisch (2001) Ph.D. Thesis. Bochum, Germany. Ruhr-Universitat Bochum
Ingroup	Amphipoda	Amphilochidea	Amphilochoidea	Pleustidae	Atylopsis sp	x	KT808772	KT808695	x	Verheye et al. (2015) Zool. Scr. 45(3), 300–321
Ingroup	Amphipoda	Amphilochidea	Amphilochoidea	Pleustidae	Austropleustes cuspidatus	x	KT808750	KT808698	x	Verheye et al. (2015) Zool. Scr. 45(3), 300–321
Ingroup	Amphipoda	Amphilochidea	Amphilochoidea	Pleustidae	Neopleustes pulchellus	x	KT808755	KT808725	x	Verheye et al. (2015) Zool. Scr. 45(3), 300–321
Ingroup	Amphipoda	Amphilochidea	Amphilochoidea	Pleustidae	Pleustes panoplus	FJ581860	KT808754	KT808734	x	Radulovici et al. (2009) Mol. Ecol. Resour. 9, 181-187/Verheye et al. (2015) Zool. Scr. 45(3), 300–321
Ingroup	Amphipoda	Amphilochidea	Amphilochoidea	Stenothoidae	Antatelson walkeri	x	AY826961	x	x	Englisch (2001) Ph.D. Thesis. Bochum, Germany. Ruhr-Universitat Bochum
Ingroup	Amphipoda	Amphilochidea	Amphilochoidea	Stenothoidae	Stenothoe brevicornis/monoculoides	KT209271	AY826962	x	x	Englisch (2001) Ph.D. Thesis. Bochum, Germany. Ruhr-Universitat Bochum/Raupach et al. (2015) PLoS ONE 10 (9), E0139421
Ingroup	Amphipoda	Amphilochidea	Iphimedioidea	Acanthonotozomatidae	Acanthonotozoma inflatum/serratum	x	KT808777	KT808683	KJ530650	Neretina T et al. unpublished/Verheye et al. (2015) Zool. Scr. 45(3), 300–321
Ingroup	Amphipoda	Amphilochidea	Iphimedioidea	Acanthonotozomellidae	Acanthonotozomella trispinosa	x	KT808770	KT808684	KY825836	Verheye et al. (2017) Mol. Phylogenet. Evol. 114, 14-33/Verheye et al. (2015) Zool. Scr. 45(3), 300–321/Verheye et al. (2015) Zool. Scr. 45(3), 300–321/Verheye et al. (2017) Mol. Phylogenet. Evol. 114, 14-33
Ingroup	Amphipoda	Amphilochidea	Iphimedioidea	Acanthonotozomellidae	Acanthonotozomoides oatesi	x	KT808782	KY907480	KY825843	Verheye et al. (2017) Mol. Phylogenet. Evol. 114, 14-33/Verheye et al. (2015) Zool. Scr. 45(3), 300–321/Verheye et al. (2015) Zool. Scr. 45(3), 300–321/Verheye et al. (2017) Mol. Phylogenet. Evol. 114, 14-33
Ingroup	Amphipoda	Amphilochidea	Iphimedioidea	Amathillopsidae	Amathillopsis charlottae	x	KT808742	KT808689	x	Verheye et al. (2015) Zool. Scr. 45(3), 300–321
Ingroup	Amphipoda	Amphilochidea	Iphimedioidea	Amathillopsidae	Parepimeria bidentata	x	KT808761	KT808731	x	Verheye et al. (2015) Zool. Scr. 45(3), 300–321
Ingroup	Amphipoda	Amphilochidea	Iphimedioidea	Dikwidae	Dikwa andresi	x	KT808771	KY907478	KY825833	Verheye et al. (2017) Mol. Phylogenet. Evol. 114, 14-33/Verheye et al. (2015) Zool. Scr. 45(3), 300–321/Verheye et al. (2015) Zool. Scr. 45(3), 300–321/Verheye et al. (2017) Mol. Phylogenet. Evol. 114, 14-33
Ingroup	Amphipoda	Amphilochidea	Iphimedioidea	Epimeriidae	Epimeria cornigera	x	KT808753	KT808708	KY825951	Verheye et al. (2017) Mol. Phylogenet. Evol. 114, 14-33/Verheye et al. (2015) Zool. Scr. 45(3), 300–321/Verheye et al. (2015) Zool. Scr. 45(3), 300–321/Verheye et al. (2017) Mol. Phylogenet. Evol. 114, 14-33
Ingroup	Amphipoda	Amphilochidea	Iphimedioidea	Epimeriidae	Epimeria walkeri	x	x	KU759610	KY825842	Verheye et al. (2016) Polar Biol. 39, 925-945/Verheye et al. (2016) Polar Biol. 39, 925-945/Verheye et al. (2017) Mol. Verheye et al. (2016) Polar Biol. 39, 925-945/Verheye et al. (2016) Polar Biol. 39, 925-945/Phylogenet. Evol. 114, 14-33
Ingroup	Amphipoda	Amphilochidea	Iphimedioidea	Paramphithoidae	Paramphithoe hystrix	AY271851	x	KT808730	x	Schnabel KE & Hebert PDN (2003) Mar. Biol. 143, 851–857/Verheye et al. (2015) Zool. Scr. 45(3), 300–321
Ingroup	Amphipoda	Amphilochidea	Iphimedioidea	Iphimediidae	Anchiphimedia dorsalis	x	KT808747	KU759590	KY825816	Verheye et al. (2016) Polar Biol. 39, 925-945/Verheye et al. (2015) Zool. Scr. 45(3), 300–321/Verheye et al. (2016) Polar Biol. 39, 925-945/Verheye et al. (2017) Mol. Phylogenet. Evol. 114, 14-33
Ingroup	Amphipoda	Amphilochidea	Iphimedioidea	Iphimediidae	Gnathiphimedia sexdentata	x	KT808746	KU759609	KY825841	Verheye et al. (2016) Polar Biol. 39, 925-945/Verheye et al. (2015) Zool. Scr. 45(3), 300–321/Verheye et al. (2016) Polar Biol. 39, 925-945/Verheye et al. (2017) Mol. Phylogenet. Evol. 114, 14-33
Ingroup	Amphipoda	Amphilochidea	Iphimedioidea	Iphimediidae	Iphimediella cyclogena	x	KT808745	KU759588	KY825814	Verheye et al. (2016) Polar Biol. 39, 925-945/Verheye et al. (2015) Zool. Scr. 45(3), 300–321/Verheye et al. (2016) Polar Biol. 39, 925-945/Verheye et al. (2017) Mol. Phylogenet. Evol. 114, 14-33
Ingroup	Amphipoda	Amphilochidea	Iphimedioidea	Ochlesidae	Odius carinatus	x	x	KT808726	x	Verheye et al. (2015) Zool. Scr. 45(3), 300–321
Ingroup	Amphipoda	Amphilochidea	Iphimedioidea	Stilipedidae	Alexandrella dentata	x	KT808769	KY907479	KY825837	Verheye et al. (2017) Mol. Phylogenet. Evol. 114, 14-33/Verheye et al. (2015) Zool. Scr. 45(3), 300–321/Verheye et al. (2017) Mol. Phylogenet. Evol. 114, 14-33/Verheye et al. (2017) Mol. Phylogenet. Evol. 114, 14-33
Ingroup	Amphipoda	Amphilochidea	Iphimedioidea	Stilipedidae	Astyra antarctica	KF430258	DQ377999	x	KF484717	Corrigan et al. (2014) Evol. Biol. 41(1), 154–165/Englisch (2001) Ph.D. Thesis. Bochum, Germany. Ruhr-Universitat Bochum/Corrigan et al. (2014) Evol. Biol. 41(1), 154–165/Corrigan et al. (2014) Evol. Biol. 41(1), 154–165
Ingroup	Amphipoda	Amphilochidea	Iphimedioidea	Stilipedidae	Bathypanoploea schellenbergi	x	KT808768	KT808699	KY825817	Verheye et al. (2017) Mol. Phylogenet. Evol. 114, 14-33/Verheye et al. (2015) Zool. Scr. 45(3), 300–321/Verheye et al. (2015) Zool. Scr. 45(3), 300–321/Verheye et al. (2017) Mol. Phylogenet. Evol. 114, 14-33
Ingroup	Amphipoda	Amphilochidea	Iphimedioidea	Vicmusiidae	Acanthonotozomopsis pushkini	x	KT808783	KT808687	KY825838	Verheye et al. (2017) Mol. Phylogenet. Evol. 114, 14-33/Verheye et al. (2015) Zool. Scr. 45(3), 300–321/Verheye et al. (2015) Zool. Scr. 45(3), 300–321/Verheye et al. (2017) Mol. Phylogenet. Evol. 114, 14-33
Ingroup	Amphipoda	Amphilochidea	Leucothoidea	Leucothoidae	Leucothoe spinicarpa/vulgaris	KP896472	DQ378025	x	x	Englisch (2001) Ph.D. Thesis. Bochum, Germany. Ruhr-Universitat Bochum/White et al. (2016) Syst. Biodivers. 14, 55-62
Ingroup	Amphipoda	Amphilochidea	Eusiroidea	Eusiridae	Eusirus giganteus	x	KT808766	KT808714	x	Verheye et al. (2015) Zool. Scr. 45(3), 300–321
Ingroup	Amphipoda	Amphilochidea	Eusiroidea	Eusiridae	Rhachotropis antarctica	x	KT808757	KT808738	x	Verheye et al. (2015) Zool. Scr. 45(3), 300–321
Ingroup	Amphipoda	Amphilochidea	Eusiroidea	Thurstonellidae	Thurstonella chelata	x	KT808785	x	x	Verheye et al. (2015) Zool. Scr. 45(3), 300–321
Ingroup	Amphipoda	Amphilochidea	Liljeborgioidea	Liljeborgiidae	Idunella picta	x	KT808786	x	x	Verheye et al. (2015) Zool. Scr. 45(3), 300–321
Ingroup	Amphipoda	Amphilochidea	Liljeborgioidea	Liljeborgiidae	Liljeborgia fissicornis/quadridentata	KF430260	AY826959	KF430320	KF484720	Corrigan et al. (2014) Evol. Biol. 41(1), 154–165/Englisch (2001) Ph.D. Thesis. Bochum, Germany. Ruhr-Universitat Bochum
Ingroup	Amphipoda	Amphilochidea	Liljeborgioidea	Liljeborgiidae	Sextonia longirostris	x	KT808787	x	x	Verheye et al. (2015) Zool. Scr. 45(3), 300–321
Ingroup	Amphipoda	Amphilochidea	Oedicerotoidea	Oedicerotidae	Arrhis phyllonyx	x	AF419235	x	x	Englisch et al. (2003) J. Nat. Hist. 37 (20), 2461-2486
Ingroup	Amphipoda	Amphilochidea	Oedicerotoidea	Oedicerotidae	Bathymedon obtusifrons	x	AF419236	x	x	Englisch et al. (2003) J. Nat. Hist. 37 (20), 2461-2486
Ingroup	Amphipoda	Amphilochidea	Oedicerotoidea	Oedicerotidae	Monoculodes packardi	x	DQ378015	x	x	Englisch et al. (2003) J. Nat. Hist. 37 (20), 2461-2486
Ingroup	Amphipoda	Amphilochidea	Oedicerotoidea	Oedicerotidae	Paroediceros propinquus	x	AF419231	x	x	Englisch et al. (2003) J. Nat. Hist. 37 (20), 2461-2486
Ingroup	Amphipoda	Amphilochidea	Haustorioidea	Haustoriidae	Haustorius arenarius	KT209440	AY826950	x	x	Raupach et al. (2015) PLoS ONE 10 (9), E0139421/Englisch (2001) Ph.D. Thesis. Bochum, Germany. Ruhr-Universitat Bochum
Ingroup	Amphipoda	Amphilochidea	Haustorioidea	Phoxocephalidae	Fuegophoxus abjectus	x	AY826972	EU693290	x	Englisch (2001) Ph.D. Thesis. Bochum, Germany. Ruhr-Universitat Bochum/Fiser et al. (2008) Zool. Scr. 37 (6), 665-680
Ingroup	Amphipoda	Amphilochidea	Haustorioidea	Pontoporeiidae	Monoporeia affinis	AY926684	AY92686	x	x	Macdonald et al. (2005) Mol. Phylogenet. Evol. 35 (2), 323-343
Ingroup	Amphipoda	Amphilochidea	Haustorioidea	Urothoidae	Urothoe brevicornis	x	AY826973	EU69333	x	Englisch (2001) Ph.D. Thesis. Bochum, Germany. Ruhr-Universitat Bochum/Fiser et al. (2008) Zool. Scr. 37 (6), 665-680
Ingroup	Amphipoda	Amphilochidea	Alicelloidea	Alicellidae	Alicella gigantea	JX436324	JX436325	x	x	Jamieson et al. (2013) Deep Sea Res. Part II Top. Stud. Oceanogr. 92, 107-113
Ingroup	Amphipoda	Amphilochidea	Alicelloidea	Alicellidae	Paralicella caperesca	KF430243	KP347460	x	KF484699	Corrigan et al. (2014) Evol. Biol. 41(1), 154–165/Ritchie et al. (2015) Deep Sea Res. Part I Oceanogr. Res. Pap. 105, 119-131/Corrigan et al. (2014) Evol. Biol. 41(1), 154–165/Corrigan et al. (2014) Evol. Biol. 41(1), 154–165
Ingroup	Amphipoda	Amphilochidea	Alicelloidea	Alicellidae	Tectovalopsis wegeneri	KP713945	KP347457	x	x	Ritchie et al. (2015) Deep Sea Res. Part I Oceanogr. Res. Pap. 105, 119-131
Ingroup	Amphipoda	Amphilochidea	Alicelloidea	Valettiopsidae	Valettietta anacantha	KP713949	KT372893	x	x	Ritchie et al. (2015) Deep Sea Res. Part I Oceanogr. Res. Pap. 105, 119-131
Ingroup	Amphipoda	Amphilochidea	Lysianassoidea	Cyclocaridae	Cyclocaris sp	KF430245	KF430230	KF430302	KF484701	Corrigan et al. (2014) Evol. Biol. 41(1), 154–165
Ingroup	Amphipoda	Amphilochidea	Lysianassoidea	Eurytheneidae	Eurythenes gryllus	KX078265	AY826967	KF430303	KF484702	Havermans (2016) Biodiversity 17(1-2), 12–25/Englisch (2001) Ph.D. Thesis. Bochum, Germany. Ruhr-Universitat Bochum/Corrigan et al. (2014) Evol. Biol. 41(1), 154–165/Corrigan et al. (2014) Evol. Biol. 41(1), 154–165
Ingroup	Amphipoda	Amphilochidea	Lysianassoidea	Eurytheneidae	Eurythenes maldoror	KX365240	KX365244	x	x	Ritchie et al. unpublished
Ingroup	Amphipoda	Amphilochidea	Lysianassoidea	Hirondelleidae	Hirondellea namarensis	KF430248	KF430233	KF430305	KF484704	Corrigan et al. (2014) Evol. Biol. 41(1), 154–165
Ingroup	Amphipoda	Amphilochidea	Lysianassoidea	incertae sedis	Ambasiopsis sp	GU109246	x	GU109214	x	Havermans et al. (2010) Mol. Phylogenet. Evol. 55 (1), 202-209/Ritchie et al. (2015) Deep Sea Res. Part I Oceanogr. Res. Pap. 105, 119-131/Havermans et al. (2010) Mol. Phylogenet. Evol. 55 (1), 202-209/Corrigan et al. (2014) Evol. Biol. 41(1), 154–165
Ingroup	Amphipoda	Amphilochidea	Lysianassoidea	Opisidae	Opisa takafuminakanoi	LC190497	x	LC186947	LC186948	Narahara-Nakano et al. (2016) Zootaxa 4200(2), 335–339
Ingroup	Amphipoda	Amphilochidea	Lysianassoidea	Scopelocheiridae	Paracallisoma sp	KF430244	KF430229	KF430301	KF484700	Corrigan et al. (2014) Evol. Biol. 41(1), 154–165
Ingroup	Amphipoda	Amphilochidea	Lysianassoidea	Scopelocheiridae	Scopelocheirus schellenbergi	KP713937	KP347453	x	x	Ritchie et al. (2015) Deep Sea Res. Part I Oceanogr. Res. Pap. 105, 119-131
Ingroup	Amphipoda	Amphilochidea	Lysianassoidea	Tryphosidae	Falklandia reducta	GU109256	x	GU109193	x	Havermans et al. (2010) Mol. Phylogenet. Evol. 55 (1), 202-209
Ingroup	Amphipoda	Amphilochidea	Lysianassoidea	Tryphosidae	Lepidepecreum umbo	x	AY826968	x	x	Englisch (2001) Ph.D. Thesis. Bochum, Germany. Ruhr-Universitat Bochum
Ingroup	Amphipoda	Amphilochidea	Lysianassoidea	Tryphosidae	Orchomenella gerulicorbis	KP713918	KP347455	KF430297	KF484696	Ritchie et al. (2015) Deep Sea Res. Part I Oceanogr. Res. Pap. 105, 119-131/Ritchie et al. (2015) Deep Sea Res. Part I Oceanogr. Res. Pap. 105, 119-131/Corrigan et al. (2014) Evol. Biol. 41(1), 154–165/Corrigan et al. (2014) Evol. Biol. 41(1), 154–165
Ingroup	Amphipoda	Amphilochidea	Lysianassoidea	Tryphosidae	Orchomenyx macronyx	GU109231	x	GU109200	x	Havermans et al. (2010) Mol. Phylogenet. Evol. 55 (1), 202-209
Ingroup	Amphipoda	Amphilochidea	Lysianassoidea	Tryphosidae	Pseudorchomene coatsi	GU109232	x	GU109213	x	Havermans et al. (2010) Mol. Phylogenet. Evol. 55 (1), 202-209
Ingroup	Amphipoda	Amphilochidea	Lysianassoidea	Uristidae	Abyssorchomene chevreuxi	GU109229	KP347454	GU109197	KF484694	Havermans et al. (2010) Mol. Phylogenet. Evol. 55 (1), 202-209/Ritchie et al. (2015) Deep Sea Res. Part I Oceanogr. Res. Pap. 105, 119-131/Havermans et al. (2010) Mol. Phylogenet. Evol. 55 (1), 202-209/Corrigan et al. (2014) Evol. Biol. 41(1), 154–165
Ingroup	Amphipoda	Amphilochidea	Lysianassoidea	Uristidae	Centromedon zoe	KF430236	KF430221	KF430293	KF484692	Corrigan et al. (2014) Evol. Biol. 41(1), 154–165
Ingroup	Amphipoda	Amphilochidea	Lysianassoidea	Uristidae	Menigrates obtusifrons	x	AY826966	x	x	Englisch (2001) Ph.D. Thesis. Bochum, Germany. Ruhr-Universitat Bochum
Ingroup	Amphipoda	Amphilochidea	Lysianassoidea	Uristidae	Onisimus glacialis	DQ889164	JF266614	x	x	Costa et al. (2007) Can. J. Fish. Aquat. Sci. 64, 272-295/Ki et al. (2011) Polar Biol. 34 (10), 1559-1569
Ingroup	Amphipoda	Amphilochidea	Lysianassoidea	Uristidae	Stephonyx biscayensis	KF430237	KF430222	KF430294	KF484693	Corrigan et al. (2014) Evol. Biol. 41(1), 154–165
Ingroup	Amphipoda	Amphilochidea	Lysianassoidea	Uristidae	Tmetonyx sp	KF430247	KF430232	KF430304	KF484703	Corrigan et al. (2014) Evol. Biol. 41(1), 154–165
Ingroup	Amphipoda	Amphilochidea	Lysianassoidea	Uristidae	Uristes sp 1	KP713947	KP347458	x	x	Ritchie et al. (2015) Deep Sea Res. Part I Oceanogr. Res. Pap. 105, 119-131
Ingroup	Amphipoda	Amphilochidea	Stegocephaloidea	Stegocephalidae	Andaniexis lupus	x	AY826969	x	x	Englisch (2001) Ph.D. Thesis. Bochum, Germany. Ruhr-Universitat Bochum
Ingroup	Amphipoda	Amphilochidea	Stegocephaloidea	Stegocephalidae	Andaniopsis nordlandica	x	AY826971	x	x	Englisch (2001) Ph.D. Thesis. Bochum, Germany. Ruhr-Universitat Bochum
Ingroup	Amphipoda	Amphilochidea	Stegocephaloidea	Stegocephalidae	Stegocephalus inflatus	x	AY826970	x	x	Englisch (2001) Ph.D. Thesis. Bochum, Germany. Ruhr-Universitat Bochum
Ingroup	Amphipoda	Amphilochidea	Dexaminoidea	Atylidae	Atylus swammerdami	KJ183010	DQ378031	x	x	Cowart et al. (2015) PLoS ONE 10 (2), E0117562/Englisch (2001) Ph.D. Thesis. Bochum, Germany. Ruhr-Universitat Bochum
Ingroup	Amphipoda	Amphilochidea	Dexaminoidea	Atylidae	Nototropis guttatus	KJ182986	KJ182986	x	x	Cowart et al. (2015) PLoS ONE 10 (2), E0117562
Ingroup	Amphipoda	Amphilochidea	Dexaminoidea	Melphidippidae	Melphidippa antarctica	x	DQ377998	KF430319	KF484719	Englisch (2001) Ph.D. Thesis. Bochum, Germany. Ruhr-Universitat Bochum/Corrigan et al. (2014) Evol. Biol. 41(1), 154–165/Corrigan et al. (2014) Evol. Biol. 41(1), 154–165
Ingroup	Amphipoda	Amphilochidea	Synopioidea	Ampeliscidae	Ampelisca brevicornis/eschrichti	KJ183007	AY826963	x	x	Cowart et al. (2015) PLoS ONE 10 (2), E0117562/Englisch (2001) Ph.D. Thesis. Bochum, Germany. Ruhr-Universitat Bochum
Ingroup	Amphipoda	Amphilochidea	Synopioidea	Ampeliscidae	Byblis gaimardi	x	AY826964	x	x	Englisch (2001) Ph.D. Thesis. Bochum, Germany. Ruhr-Universitat Bochum
Ingroup	Amphipoda	Amphilochidea	Synopioidea	Ampeliscidae	Haploops tubicola	x	AY826960	x	x	Englisch (2001) Ph.D. Thesis. Bochum, Germany. Ruhr-Universitat Bochum
Ingroup	Amphipoda	Amphilochidea	Synopioidea	Synopiidae	Syrrhoe psychrophila	KF430259	DQ378030	KF430318	KF484718	Corrigan et al. (2014) Evol. Biol. 41(1), 154–165/Englisch (2001) Ph.D. Thesis. Bochum, Germany. Ruhr-Universitat Bochum/Corrigan et al. (2014) Evol. Biol. 41(1), 154–165/Corrigan et al. (2014) Evol. Biol. 41(1), 154–165
Ingroup	Amphipoda	Colomastigidea	Colomastigoidea	Colomastigidae	Colomastix fissilingua	x	DQ378032	x	x	Englisch (2001) Ph.D. Thesis. Bochum, Germany. Ruhr-Universitat Bochum
Ingroup	Amphipoda	Hyperiidea	Cystisomatoidea	Cystisomatoide	Cystisoma pellucida	EF989676	KC428890	KC428839	KC428941	Hurt et al. (2013) Mol. Phylogenet. Evol. 67 (1), 28-37.
Ingroup	Amphipoda	Hyperiidea	Phronimoidea	Hyperiidae	Hyperoche martinezi	EF989668	KC428896	KC428845	KC428947	Hurt et al. (2013) Mol. Phylogenet. Evol. 67 (1), 28-37.
Ingroup	Amphipoda	Hyperiidea	Phronimoidea	Hyperiidae	Parathemisto pacifica	x	KC428925	KC428874	KC428976	Hurt et al. (2013) Mol. Phylogenet. Evol. 67 (1), 28-37.
Ingroup	Amphipoda	Hyperiidea	Phronimoidea	Iulopididae	Iulopis loveni	EF989669	KC428899	x	KC428950	Hurt et al. (2013) Mol. Phylogenet. Evol. 67 (1), 28-37.
Ingroup	Amphipoda	Hyperiidea	Phronimoidea	Lestrigonidae	Hyperietta parviceps	EF989686	KC428893	KC428842	KC428944	Hurt et al. (2013) Mol. Phylogenet. Evol. 67 (1), 28-37.
Ingroup	Amphipoda	Hyperiidea	Phronimoidea	Lestrigonidae	Lestrigonus schizogeneios	EF989684	KC428904	KC428853	KC428955	Hurt et al. (2013) Mol. Phylogenet. Evol. 67 (1), 28-37.
Ingroup	Amphipoda	Hyperiidea	Phronimoidea	Phronimidae	Phronima bucephala	EF989680	KC428911	KC428860	KC428962	Hurt et al. (2013) Mol. Phylogenet. Evol. 67 (1), 28-37.
Ingroup	Amphipoda	Hyperiidea	Phronimoidea	Phronimidae	Phronimella elongata	EF989678	KC428913	KC428862	KC428964	Hurt et al. (2013) Mol. Phylogenet. Evol. 67 (1), 28-37.
Ingroup	Amphipoda	Hyperiidea	Phronimoidea	Phrosinidae	Phrosina semilunata	EF989671	KC428914	KC428863	KC428965	Hurt et al. (2013) Mol. Phylogenet. Evol. 67 (1), 28-37.
Ingroup	Amphipoda	Hyperiidea	Phronimoidea	Phrosinidae	Primno evansi	EF989673	KC428917	KC428866	KC428968	Hurt et al. (2013) Mol. Phylogenet. Evol. 67 (1), 28-37.
Ingroup	Amphipoda	Hyperiidea	Platysceloidea	Amphithyridae	Amphithyrus muratus	x	GU358612	x	x	Wang R, Unpublished
Ingroup	Amphipoda	Hyperiidea	Platysceloidea	Brachyscelidae	Brachyscelus rapax	x	KC428883	KC428832	KC428934	Hurt et al. (2013) Mol. Phylogenet. Evol. 67 (1), 28-37.
Ingroup	Amphipoda	Hyperiidea	Platysceloidea	Eupronoidae	Eupronoe intermedia	x	GU358614	x	x	Wang R, Unpublished
Ingroup	Amphipoda	Hyperiidea	Platysceloidea	Eupronoidae	Parapronoe campbelli	x	KC428910	KC428859	KC428961	Hurt et al. (2013) Mol. Phylogenet. Evol. 67 (1), 28-37.
Ingroup	Amphipoda	Hyperiidea	Platysceloidea	Oxycephalidae	Oxycephalus clausi	x	KC428908	KC428857	KC428959	Hurt et al. (2013) Mol. Phylogenet. Evol. 67 (1), 28-37.
Ingroup	Amphipoda	Hyperiidea	Platysceloidea	Oxycephalidae	Rhabdosoma whitei	x	KC428918	KC428867	KC428969	Hurt et al. (2013) Mol. Phylogenet. Evol. 67 (1), 28-37.
Ingroup	Amphipoda	Hyperiidea	Platysceloidea	Parascelidae	Parascelus typhoides	x	GU358628	x	x	Wang R, Unpublished
Ingroup	Amphipoda	Hyperiidea	Platysceloidea	Parascelidae	Thyropus sphaeroma	x	KC428926	KC428875	KC428977	Hurt et al. (2013) Mol. Phylogenet. Evol. 67 (1), 28-37.
Ingroup	Amphipoda	Hyperiidea	Platysceloidea	Platyscelidae	Hemityphis tenuimanus	x	GU358615	x	x	Wang R, Unpublished
Ingroup	Amphipoda	Hyperiidea	Platysceloidea	Platyscelidae	Tetrathyrus forcipatus	x	GU358627	x	x	Wang R, Unpublished
Ingroup	Amphipoda	Hyperiidea	Platysceloidea	Tryphanidae	Tryphana malmi	x	KC428927	KC428876	KC428978	Hurt et al. (2013) Mol. Phylogenet. Evol. 67 (1), 28-37.
Ingroup	Amphipoda	Hyperiidea	Vibilioidea	Cyllopodidae	Cyllopus magellanicus	EF989690	KC428888	KC428837	KC428939	Hurt et al. (2013) Mol. Phylogenet. Evol. 67 (1), 28-37.
Ingroup	Amphipoda	Hyperiidea	Vibilioidea	Paraphronimidae	Paraphronima gracilis	x	KC428909	KC428858	KC428960	Hurt et al. (2013) Mol. Phylogenet. Evol. 67 (1), 28-37.
Ingroup	Amphipoda	Hyperiidea	Vibilioidea	Vibiliidae	Vibilia antartica	EF989689	KC428928	KC428877	KC428979	Hurt et al. (2013) Mol. Phylogenet. Evol. 67 (1), 28-37.
Ingroup	Amphipoda	Hyperiidea	Lanceoloidea	Lanceolidae	Lanceola pacifica	EF989697	KC428901	KC428850	KC428952	Hurt et al. (2013) Mol. Phylogenet. Evol. 67 (1), 28-37.
Ingroup	Amphipoda	Hyperiidea	Lanceoloidea	Lanceolidae	Scypholanceola aestiva	EF989694	KC428920	KC428869	KC428971	Hurt et al. (2013) Mol. Phylogenet. Evol. 67 (1), 28-37.
Ingroup	Amphipoda	Hyperiidea	Lanceoloidea	Microphasmidae	Microphasma agassizi	EF989692	KC428906	KC428855	KC428957	Hurt et al. (2013) Mol. Phylogenet. Evol. 67 (1), 28-37.
Ingroup	Amphipoda	Hyperiidea	Scinoidea	Mimonectidae	Mimonectes loveni	EF989698	KC428907	KC42885	KC428958	Hurt et al. (2013) Mol. Phylogenet. Evol. 67 (1), 28-37.
Ingroup	Amphipoda	Hyperiidea	Scinoidea	Scinidae	Acanthoscina acanthodes	EF989700	KC428880	KC428829	KC428931	Hurt et al. (2013) Mol. Phylogenet. Evol. 67 (1), 28-37.
Ingroup	Amphipoda	Hyperiidea	Scinoidea	Scinidae	Scina borealis	x	KC428919	KC428868	KC428970	Hurt et al. (2013) Mol. Phylogenet. Evol. 67 (1), 28-37.
Ingroup	Amphipoda	Senticaudata	Bogidielloidea	Bogidiellidae	Bogidiella albertimagni	JF278085	x	EU693286	x	Leijs et al. (2011) J. Crust. Biol. 31(3), 566-575/Fiser et al. (2008) Zool. Scr. 37 (6), 665-680
Ingroup	Amphipoda	Senticaudata	Bogidielloidea	Bogidiellidae	Bogidiella veneris	x	x	JF278090	x	Leijs et al. (2011) J. Crust. Biol. 31(3), 566-575
Ingroup	Amphipoda	Senticaudata	Bogidielloidea	Salentinellidae	Salentinella denticulata	x	DQ378037	x	x	Englisch (2001) Ph.D. Thesis. Bochum, Germany. Ruhr-Universitat Bochum
Ingroup	Amphipoda	Senticaudata	Caprelloidea	Caprellidae	Caprella linearis/septentrionalis	FJ581574	DQ378039	x	KJ530684	Radulovici et al. (2009) Mol. Ecol. Resour. 9, 181-187/Englisch (2001) Ph.D. Thesis. Bochum, Germany. Ruhr-Universitat Bochum/Neretina T et al. unpublished
Ingroup	Amphipoda	Senticaudata	Caprelloidea	Caprellidae	Monoliropus tener	x	AB295395	x	x	Ito et al. (2008) Biol. Bull. 214(2), 176-183
Ingroup	Amphipoda	Senticaudata	Caprelloidea	Caprellidae	Phtisica marina (Phtisicinae)	KT209536	DQ378040	x	x	Rapauch et al. (2015) PLoS ONE 10 (9), E0139421/Englisch (2001) Ph.D. Thesis. Bochum, Germany. Ruhr-Universitat Bochum
Ingroup	Amphipoda	Senticaudata	Caprelloidea	Caprellidae	Protomima imitatrix (Phtisicinae)	x	AB295399	x	x	Ito et al. (2008) Biol. Bull. 214(2), 176-183
Ingroup	Amphipoda	Senticaudata	Caprelloidea	Caprogammaridae	Caprogammarus gurjanovae	x	AB520634	x	x	Ito et al. (2011) Dev. Genes Evol. 221 (3), 133-140
Ingroup	Amphipoda	Senticaudata	Caprelloidea	Cyamidae	Cyamus balaenopterae	x	AB520635	x	x	Ito et al. (2011) Dev. Genes Evol. 221 (3), 133-140
Ingroup	Amphipoda	Senticaudata	Caprelloidea	Dulichiidae	Dyopedos porrectus	x	DQ378020	x	KF986567	Englisch (2001) Ph.D. Thesis. Bochum, Germany. Ruhr-Universitat Bochum/Neretina T, et al. unpublished
Ingroup	Amphipoda	Senticaudata	Caprelloidea	Podoceridae	Podocerus variegatus	x	DQ378022	KF430321	KF484721	Englisch (2001) Ph.D. Thesis. Bochum, Germany. Ruhr-Universitat Bochum/Corrigan et al. (2014) Evol. Biol. 41(1), 154–165/Corrigan et al. (2014) Evol. Biol. 41(1), 154–165
Ingroup	Amphipoda	Senticaudata	Neomegamphopoidea	Priscomilitaridae	Priscomilitaris heike	LC155259	x	LC155260	LC155261	Tomikawa et al. (2016) Zookeys 607, 25-35
Ingroup	Amphipoda	Senticaudata	Photoidea	Ischyroceridae	Bubocorophium sp	x	AB295405	x	x	Ito et al. (2008) Biol. Bull. 214(2), 176-183
Ingroup	Amphipoda	Senticaudata	Photoidea	Ischyroceridae	Jassa falcata	KT209519	DQ378017	x	x	Rapauch et al. (2015) PLoS ONE 10 (9), E0139421/Englisch (2001) Ph.D. Thesis. Bochum, Germany. Ruhr-Universitat Bochum
Ingroup	Amphipoda	Senticaudata	Photoidea	Photidae	Gammaropsis nitida/utinomii	KT208645	AB295406	x	x	Rapauch et al. (2015) PLoS ONE 10 (9), E0139421/Ito et al. (2008) Biol. Bull. 214(2), 176-183
Ingroup	Amphipoda	Senticaudata	Aoroidea	Aoridae	Aora gracilis	KT208629	DQ378019	x	x	Raupach et al. (2015) PLoS ONE 10 (9), E0139421/Englisch (2001) Ph.D. Thesis. Bochum, Germany. Ruhr-Universitat Bochum
Ingroup	Amphipoda	Senticaudata	Aoroidea	Aoridae	Grandidierella chaohuensis	KT180187	x	KT180192	x	Hou Z, Sket B (2016) Zool. J. Linn. Soc. 176, 323–348.
Ingroup	Amphipoda	Senticaudata	Aoroidea	Aoridae	Grandidierella japonica	KC248828	AB295403	LC331664	x	Pilgrim et al. (2013) Biol. Invasions 15, 2415-2428/Ito et al. (2008) Biol. Bull. 214(2), 176-183/Hiki et al. unpublished
Ingroup	Amphipoda	Senticaudata	Aoroidea	Unciolidae	Neohela monstrosa	x	DQ378018	x	x	Englisch (2001) Ph.D. Thesis. Bochum, Germany. Ruhr-Universitat Bochum.
Ingroup	Amphipoda	Senticaudata	Corophioidea	Ampithoidae	Ampithoe ramondi	KP316300	DQ378024	x	KF484709	Sotka et al. (2017) Zool. Scr. Doi: 10.1111/zsc.12190/Englisch (2001) Ph.D. Thesis. Bochum, Germany. Ruhr-Universitat Bochum/Corrigan et al. (2014) Evol. Biol. 41(1), 154–165/Corrigan et al. (2014) Evol. Biol. 41(1), 154–165
Ingroup	Amphipoda	Senticaudata	Corophioidea	Corophiidae	Corophium volutator	KT209362	DQ378027	x	x	Rapauch et al. (2015) PLoS ONE 10 (9), E0139421/Englisch (2001) Ph.D. Thesis. Bochum, Germany. Ruhr-Universitat Bochum
Ingroup	Amphipoda	Senticaudata	Allocrangonyctoidea	Crymostygidae	Crymostygius thingvallensis	HQ286032	HQ286012	HQ286019	x	Kornobis et al. (2011) Mol. Phylogenet. Evol. 58 (3), 527-539
Ingroup	Amphipoda	Senticaudata	Allocrangonyctoidea	Pseudoniphargidae	Pseudoniphargus daviui	KY441038	HE967300	x	KY441072	Jurado-Rivera et al. (2017) Contrib. Zool. 86 (3), 239-260/Bauza-Ribot et al. (2012) Curr. Biol. 22 (21), 2069-2074/Jurado-Rivera et al. (2017) Contrib. Zool. 86 (3), 239-260
Ingroup	Amphipoda	Senticaudata	Allocrangonyctoidea	Pseudoniphargidae	Pseudoniphargus gorbeanus	KY441043	x	KY441101	KY441075	Jurado-Rivera et al. (2017) Contrib. Zool. 86 (3), 239-260
Ingroup	Amphipoda	Senticaudata	Crangonyctoidea	Crangonyctidae	Amurocrangonyx arsenjevi	HE794993	HQ286015	x	x	Kornobis et al. (2011) Mol. Phylogenet. Evol. 58 (3), 527-539
Ingroup	Amphipoda	Senticaudata	Crangonyctoidea	Crangonyctidae	Bactrurus mucronatus	KY748273	AF202978	x	KF484722	Niemiller et al. (2017) Conserv. Genet. Resour. doi:10.1007/s12686-017-0785-2/Englisch & Koenemann (2001) Org. Divers. Evol. 1, 139-145/Corrigan et al. (2014) Evol. Biol. 41(1), 154–165/Corrigan et al. (2014) Evol. Biol. 41(1), 154–165
Ingroup	Amphipoda	Senticaudata	Crangonyctoidea	Crangonyctidae	Crangonyx pseudogracilis	EF570296	EF582897	EF582940	x	Hou et al. (2007) Mol. Phylogenet. Evol. 45 (2), 596-611
Ingroup	Amphipoda	Senticaudata	Crangonyctoidea	Crangonyctidae	Stygobromus mackini	KF430257	DQ377995	x	x	Corrigan et al. (2014) Evol. Biol. 41(1), 154–165/Englisch (2001) Ph.D. Thesis. Bochum, Germany. Ruhr-Universitat Bochum/Corrigan et al. (2014) Evol. Biol. 41(1), 154–165/Corrigan et al. (2014) Evol. Biol. 41(1), 154–165
Ingroup	Amphipoda	Senticaudata	Crangonyctoidea	Niphargidae	Microniphargus leruthi	x	x	KX379004	KX379049	Fiser et al. (2017) System. Biodivers. 15 (3), 218-237
Ingroup	Amphipoda	Senticaudata	Crangonyctoidea	Niphargidae	Niphargobates orophobata	x	x	JQ815552	JQ815518	Trontelj et al. (2012) Evolution 66 (12), 3852-3865
Ingroup	Amphipoda	Senticaudata	Crangonyctoidea	Niphargidae	Niphargus kochianus	KC315668	AF419221	EU693308	JQ815492	McInerney et al. (2014)Mol. Ecol. 23 (5), 1153-1166/Englisch et al. (2003) J. Nat. Hist. 37 (20), 2461-2486/Fiser et al. (2008) Zool. Scr. 37 (6), 665-680/Fiser et al. (2013) Oikos 122, 770-778
Ingroup	Amphipoda	Senticaudata	Crangonyctoidea	Pseudocrangonyctidae	Pseudocrangonyx yezonis	LC171519	x	LC17151	LC171520	Tomikawa et al. (2016) Zoosyst Evol 92, 187-202
Ingroup	Amphipoda	Senticaudata	Gammaroidea	Acanthogammaridae	Acanthogammarus victorii	AY926652	AY926817	x	x	Macdonald et al. (2005) Mol. Phylogenet. Evol. 35 (2), 323-343
Ingroup	Amphipoda	Senticaudata	Gammaroidea	Acanthogammaridae	Dorogostaiskia parasitica	KF586540	FJ756227	KF586548	x	Daneliya & Väinölä (2014) Hydrobiologia 739(1), 95–117/Qiu et al. unpublished/Daneliya & Väinölä (2014) Hydrobiologia 739(1), 95–117
Ingroup	Amphipoda	Senticaudata	Gammaroidea	Acanthogammaridae	Ommatogammarus albinus	AY926686	AY926863	x	x	Macdonald et al. (2005) Mol. Phylogenet. Evol. 35 (2), 323-343
Ingroup	Amphipoda	Senticaudata	Gammaroidea	Anisogammaridae	Eogammarus confervicolus	AY926659	AY926767	x	x	Macdonald et al. (2005) Mol. Phylogenet. Evol. 35 (2), 323-343
Ingroup	Amphipoda	Senticaudata	Gammaroidea	Anisogammaridae	Jesogammarus hebeiensis	KT180186	EF582935	EF582998	x	Hou Z, Sket B (2016) Zool. J. Linn. Soc. 176, 323–348/Hou et al. (2007) Mol. Phylogenet. Evol. 45 (2), 596-611/Hou et al. (2007) Mol. Phylogenet. Evol. 45 (2), 596-611
Ingroup	Amphipoda	Senticaudata	Gammaroidea	Anisogammaridae	Ramellogammarus vancouverensis	DQ889126	AY926813	x	x	Costa et al. (2007) Can. J. Fish. Aquat. Sci. 64, 272-295/Macdonald et al. (2005) Mol. Phylogenet. Evol. 35 (2), 323-343
Ingroup	Amphipoda	Senticaudata	Gammaroidea	Bathyporeiidae	Bathyporeia pilosa	KT209542	AY826951	x	x	Raupach et al. (2015) PLoS ONE 10 (9), E0139421/Englisch (2001) Ph.D. Thesis. Bochum, Germany. Ruhr-Universitat Bochum
Ingroup	Amphipoda	Senticaudata	Gammaroidea	Gammaracanthidae	Gammaracanthus lacustris	JF965997	JF966191	JF965829	x	Hou et al. (2011) Proc. Natl. Acad. Sci. U.S.A. 108 (35), 14533-14538
Ingroup	Amphipoda	Senticaudata	Gammaroidea	Gammaracanthidae	Gammaracanthus loricatus	JF965998	JF966192	JF965830	x	Hou et al. (2011) Proc. Natl. Acad. Sci. U.S.A. 108 (35), 14533-14538
Ingroup	Amphipoda	Senticaudata	Gammaroidea	Gammarellidae	Gammarellus angulosus	FJ581638	KT808778	KT808715	x	Radulovici et al. (2009) Mol. Ecol. Resour. 9, 181-187/Verheye et al. (2015) Zool. Scr. 45(3), 300–321
Ingroup	Amphipoda	Senticaudata	Gammaroidea	Gammarellidae	Gammarellus homari	KT208855	DQ378033	x	KP113588	Raupach et al. (2015) PLoS ONE 10 (9), E0139421/Englisch (2001) Ph.D. Thesis. Bochum, Germany. Ruhr-Universitat Bochum/Neretina TV, unpublished
Ingroup	Amphipoda	Senticaudata	Gammaroidea	Gammaridae	Anopogammarus revazi	KF478522	KF478608	KF478431	x	Hou et al. (2014) Cladistics 30(4), 352–365
Ingroup	Amphipoda	Senticaudata	Gammaroidea	Gammaridae	Barnardiorum shadini	JF965994	JF966188	JF965826	x	Hou et al. (2011) Proc. Natl. Acad. Sci. U.S.A. 108 (35), 14533-14538
Ingroup	Amphipoda	Senticaudata	Gammaroidea	Gammaridae	Chaetogammarus ischnus	KF478532	KF478612	KF478441	x	Hou et al. (2014) Cladistics 30(4), 352–365
Ingroup	Amphipoda	Senticaudata	Gammaroidea	Gammaridae	Dikerogammarus villosus	KF478533	KF478613	KF478442	x	Hou et al. (2014) Cladistics 30(4), 352–365
Ingroup	Amphipoda	Senticaudata	Gammaroidea	Gammaridae	Echinogammarus acarinatus	KF478548	KF478620	KF478458	x	Hou et al. (2014) Cladistics 30(4), 352–365
Ingroup	Amphipoda	Senticaudata	Gammaroidea	Gammaridae	Gammarus lacustris	EF570317	EF582915	EF582964	KJ721812	Hou et al. (2007) Mol. Phylogenet. Evol. 45 (2), 596-611/Hou et al. (2007) Mol. Phylogenet. Evol. 45 (2), 596-611/Hou et al. (2007) Mol. Phylogenet. Evol. 45 (2), 596-611/Davolos DD, unpublished
Ingroup	Amphipoda	Senticaudata	Gammaroidea	Gammaridae	Gmelina costata	x	KF478624	KF478467	x	Hou et al. (2014) Cladistics 30(4), 352–365
Ingroup	Amphipoda	Senticaudata	Gammaroidea	Gammaridae	Jugogammarus kusceri	KF478552	KF478622	KF478462	x	Hou et al. (2014) Cladistics 30(4), 352–365
Ingroup	Amphipoda	Senticaudata	Gammaroidea	Gammaridae	Marinogammarus stoerensis	KF47860	KF478651	KF478515	x	Hou et al. (2014) Cladistics 30(4), 352–365
Ingroup	Amphipoda	Senticaudata	Gammaroidea	Macrohectopidae	Macrohectopus branickii	AY926854	AY926677	x	x	Macdonald et al. (2005) Mol. Phylogenet. Evol. 35 (2), 323-343
Ingroup	Amphipoda	Senticaudata	Gammaroidea	Micruropodidae	Gmelinoides fasciatus	AY926675	AY926852	x	x	Macdonald et al. (2005) Mol. Phylogenet. Evol. 35 (2), 323-343
Ingroup	Amphipoda	Senticaudata	Gammaroidea	Micruropodidae	Micruropus wahli	AY926683	AY926860	x	x	Macdonald et al. (2005) Mol. Phylogenet. Evol. 35 (2), 323-343
Ingroup	Amphipoda	Senticaudata	Gammaroidea	Pallaseidae	Hakonboekia strauchii	AY926676	AY926853	x	x	Macdonald et al. (2005) Mol. Phylogenet. Evol. 35 (2), 323-343
Ingroup	Amphipoda	Senticaudata	Gammaroidea	Pallaseidae	Pallasea grubei	AY926688	AY926866	x	x	Macdonald et al. (2005) Mol. Phylogenet. Evol. 35 (2), 323-343
Ingroup	Amphipoda	Senticaudata	Gammaroidea	Phreatogammaridae	Phreatogammarus sp	x	DQ378036	x	x	Englisch (2001) Ph.D. Thesis. Bochum, Germany. Ruhr-Universitat Bochum
Ingroup	Amphipoda	Senticaudata	Gammaroidea	Pontogammaridae	Obesogammarus crassus	KF478536	KF478615	KF478445	x	Hou et al. (2014) Cladistics 30(4), 352–365
Ingroup	Amphipoda	Senticaudata	Gammaroidea	Pontogammaridae	Paraniphargoides motasi	KF478571	KF478633	KF478485	x	Hou et al. (2014) Cladistics 30(4), 352–365
Ingroup	Amphipoda	Senticaudata	Gammaroidea	Pontogammaridae	Pontogammarus robustoides	JF965990	JF966184	JF965822	x	Hou et al. (2011) Proc. Natl. Acad. Sci. U.S.A. 108 (35), 14533-14538
Ingroup	Amphipoda	Senticaudata	Gammaroidea	Pontogammaridae	Stenogammarus similis	KF478570	KF478632	KF478484	x	Hou et al. (2014) Cladistics 30(4), 352–365
Ingroup	Amphipoda	Senticaudata	Gammaroidea	Pontogammaridae	Turcogammarus spandli	KF478528	KF478611	KF478437	x	Hou et al. (2014) Cladistics 30(4), 352–365
Ingroup	Amphipoda	Senticaudata	Gammaroidea	Typhlogammaridae	Metohia carinata	KF478584	KF478640	KF478498	x	Hou et al. (2014) Cladistics 30(4), 352–365
Ingroup	Amphipoda	Senticaudata	Gammaroidea	Typhlogammaridae	Typhlogammarus mrazeki	KF478590	KF478645	KF478504	x	Hou et al. (2014) Cladistics 30(4), 352–365
Ingroup	Amphipoda	Senticaudata	Gammaroidea	Typhlogammaridae	Zenkevitchia admirabilis	KF478599	x	KF478514	x	Hou et al. (2014) Cladistics 30(4), 352–365
Ingroup	Amphipoda	Senticaudata	Calliopioidea	Calliopiidae	Apherusa bispinosa	KT209512	DQ378009	KT808691	x	Rapauch et al. (2015) PLoS ONE 10 (9), E0139421/Englisch (2001) Ph.D. Thesis. Bochum, Germany. Ruhr-Universitat Bochum/Verheye et al. (2015) Zool. Scr. 45(3), 300–321
Ingroup	Amphipoda	Senticaudata	Calliopioidea	Calliopiidae	Calliopius laeviusculus	FJ581531	x	KT808701	x	Radulovici et al. (2009) Mol. Ecol. Resour. 9, 181-187/Verheye et al. (2015) Zool. Scr. 45(3), 300–321
Ingroup	Amphipoda	Senticaudata	Calliopioidea	Calliopiidae	Cleippides quadricuspis	x	KT808779	KT808703	x	Verheye et al. (2015) Zool. Scr. 45(3), 300–321
Ingroup	Amphipoda	Senticaudata	Calliopioidea	Calliopiidae	Oradarea tricarinata	x	KT808749	KT808727	x	Verheye et al. (2015) Zool. Scr. 45(3), 300–321
Ingroup	Amphipoda	Senticaudata	Calliopioidea	Calliopiidae	Paramoera sp	x	KT808752	KT808729	x	Verheye et al. (2015) Zool. Scr. 45(3), 300–321
Ingroup	Amphipoda	Senticaudata	Calliopioidea	Calliopiidae	Weyprechtia pinguis	DQ889174	x	KT808741	x	Costa et al. (2007) Can. J. Fish. Aquat. Sci. 64, 272-295/Verheye et al. (2015) Zool. Scr. 45(3), 300–321
Ingroup	Amphipoda	Senticaudata	Calliopioidea	Megaluropidae	Megaluropus longimerus	x	DQ378035	x	x	Englisch et al. (2003) J. Nat. Hist. 37 (20), 2461-2486
Ingroup	Amphipoda	Senticaudata	Calliopioidea	Pontogeneiidae	Atyloella tribinicuspidata	x	KT808751	KT808697	x	Verheye et al. (2015) Zool. Scr. 45(3), 300–321
Ingroup	Amphipoda	Senticaudata	Calliopioidea	Pontogeneiidae	Bovallia gigantea	x	x	KT808700	x	Verheye et al. (2015) Zool. Scr. 45(3), 300–321
Ingroup	Amphipoda	Senticaudata	Calliopioidea	Pontogeneiidae	Eurymera monticulosa	x	KT808776	KT808712	x	Verheye et al. (2015) Zool. Scr. 45(3), 300–321
Ingroup	Amphipoda	Senticaudata	Calliopioidea	Pontogeneiidae	Eusiroides georgiana	x	KT808784	KT808713	x	Verheye et al. (2015) Zool. Scr. 45(3), 300–321
Ingroup	Amphipoda	Senticaudata	Calliopioidea	Pontogeneiidae	Liouvillea sp	x	KT808765	KT808723	x	Verheye et al. (2015) Zool. Scr. 45(3), 300–321
Ingroup	Amphipoda	Senticaudata	Calliopioidea	Pontogeneiidae	Prostebbingia gracilis	x	KT808781	KT808735	x	Verheye et al. (2015) Zool. Scr. 45(3), 300–321
Ingroup	Amphipoda	Senticaudata	Calliopioidea	Pontogeneiidae	Schraderia gracilis	x	KT808756	KT808740	x	Verheye et al. (2015) Zool. Scr. 45(3), 300–321
Ingroup	Amphipoda	Senticaudata	Hadzioidea	Eriopisidae	Eriopisa elongata	x	x	EU693289	x	Fiser et al. (2008) Zool. Scr. 37 (6), 665-680
Ingroup	Amphipoda	Senticaudata	Hadzioidea	Hadziidae	Hadzia sp	x	x	KF719276	x	Esmaeili-Rineh et al. (2015) Zool. J. Linn. Soc. 175(4), 812–826
Ingroup	Amphipoda	Senticaudata	Hadzioidea	Maeridae	Maera inaequipes	KF369149	AF419229	x	x	Lobo et al. (2013) BMC Ecol. 13 (1), 34/Englisch et al. (2003) J. Nat. Hist. 37 (20), 2461-2486
Ingroup	Amphipoda	Senticaudata	Hadzioidea	Maeridae	Paraceradocus gibber	x	AF419232	x	x	Englisch et al. (2003) J. Nat. Hist. 37 (20), 2461-2486
Ingroup	Amphipoda	Senticaudata	Hadzioidea	Melitidae	Megamoera subtener	AY926678	JX545371	x	x	Macdonald et al. (2005) Mol. Phylogenet. Evol. 35 (2), 323-343/Best, RJ, Stachowicz JJ (2013) PLoS ONE 8 (3), E57550.
Ingroup	Amphipoda	Senticaudata	Hadzioidea	Melitidae	Melita dentata	FJ581757	DQ378014	x	x	Radulovici et al. (2009) Mol. Ecol. Resour. 9, 181-187/Englisch (2001) Ph.D. Thesis. Bochum, Germany. Ruhr-Universitat Bochum.
Ingroup	Amphipoda	Senticaudata	Hadzioidea	Metacrangonyctidae	Metacrangonyx ilvanus	HE967179	HE967296	x	FR846131	Bauza-Ribot et al. (2012) Curr. Biol. 22 (21), 2069-2074/Bauza-Ribot et al. (2011) BMC Evol. Biol. 11, 221
Ingroup	Amphipoda	Senticaudata	Incertae Sedis	Sanchoidae	Chosroes aff. decoratus	x	KT808774	KT808702	x	Verheye et al. (2015) Zool. Scr. 45(3), 300–321
Ingroup	Amphipoda	Senticaudata	Talitroidea	Chiltoniidae	Austrochiltonia sp.	JX900199	x	JX900153	x	Murphy et al. (2013) Mol. Phylogenet. Evol. 66(3) 645-653.
Ingroup	Amphipoda	Senticaudata	Talitroidea	Chiltoniidae	Wangiannachiltonia guzikae	KT958093	x	KT957995	x	Leijs et al. unpublished
Ingroup	Amphipoda	Senticaudata	Talitroidea	Dogielinotidae	Allorchestes angusta	JX545449	JX545382	x	x	Best, RJ, Stachowicz JJ (2013) PLoS ONE 8 (3), E57550.
Ingroup	Amphipoda	Senticaudata	Talitroidea	Hyalellidae	Hyalella azteca	DQ464726	AY743944	DQ464760	XM_018164572	Witt JD et al. (2006) Mol. Ecol. 15 (10), 3073-3082.
Ingroup	Amphipoda	Senticaudata	Talitroidea	Hyalellidae	Mesohyalella sp	DQ464599	x	DQ464728	x	Witt JD et al. (2006) Mol. Ecol. 15 (10), 3073-3082.
Ingroup	Amphipoda	Senticaudata	Talitroidea	Hyalidae	Hyale nilssoni	AF520435	AY826958	x	x	Gonzales et al. unlublished/Englisch (2001) Ph.D. Thesis. Bochum, Germany. Ruhr-Universitat Bochum
Ingroup	Amphipoda	Senticaudata	Talitroidea	Hyalidae	Parhyale hawaiensis	EF989709	AY826957	x	x	Browne et al. (2007) Integr. Comp. Biol. 47(6), 815-830/Englisch U, Waegele JW unpublished/Corrigan et al. (2014) Evol. Biol. 41(1), 154–165/Corrigan et al. (2014) Evol. Biol. 41(1), 154–165
Ingroup	Amphipoda	Senticaudata	Talitroidea	Talitridae	Orchestia gammarellus	EU276366	AY826954	x	AM748665	Henzler CM, Ingolfsson A (2008) Zool. Scr. 37, 57–70/Englisch U, Waegele JW unpublished/Pavesi et al. (2015) J. Nat. Hist. 49, 1047-1071/Villacorta et al. (2008) BMC Biol. 6, 7.
Ingroup	Amphipoda	Senticaudata	Talitroidea	Talitridae	Platorchestia japonica	KC578472	EF582936	KC578342	KC578406	Yang L et al. (2013) Proc. Biol. Sci. 280 (1757), 20122892
Ingroup	Ingolfiellida	Ingolfiellidea	Ingolfielloidea	Ingolfiellidae	Ingolfiella tabularis	x	DQ378054	x	x	Englisch (2001) Ph.D. Thesis. Bochum, Germany. Ruhr-Universitat Bochum
Outgroup	Decapoda	Pleocyemata	Nephropoidea	Nephropidae	Homarus gammarus	KT209166	DQ079749	DQ079789	DQ079676	Raupach et al. (2015) PLoS ONE 10 (9), E0139421/Porter et al. (2005) Mol. Phylogenet. Evol. 37 (2), 355-369/Porter et al. (2005) Mol. Phylogenet. Evol. 37 (2), 355-369/Porter et al. (2005) Mol. Phylogenet. Evol. 37 (2), 355-369
Outgroup	Isopoda	Oniscidea	-	Philosciidae	Burmoniscus meeusei	AB889796	AB889803	x	x	Karasawa S & Goto K (2014) Zookeys 386, 21-28
Outgroup	Isopoda	Oniscidea	-	Trichoniscidae	Trichoniscus pusillus	TPU08902	JN232938	x	x	Teisen et al. unpublished/Tavares Correa Dias et al. unpublished
Outgroup	Isopoda	Phreatoicidea	-	Phreatoicidae	Colubotelson thomsoni	AF255775	AF255703	x	x	Wetzer R (2001) Contrib. Zool. 70 (1), 23-39/Dreyer H & Waegele JW (2001) Zoology 103, 157-178/Jarman SN, unpublished
Outgroup	Lophogastrida	-	-	Gnathophausiidae	Neognathophausia ingens	DQ889115	JQ638515	x	x	Costa et al. (2007) Can. J. Fish. Aquat. Sci. 64, 272-295/Prasanna Kumar C & Gunalan B, unpublished/Jarman et al. (2000) Mol. Phylogenet. Evol. 17 (1), 26-36
Outgroup	Mictacea	-	-	Hirsutiidae	Thetispelecaris remex	x	AY781421	x	x	Spears et al. (2005) Proc. Biol. Soc. Wash. 118 (1), 117-157
Outgroup	Spelaeogriphacea	-	-	Spelaeogriphidae	Spelaeogriphus lepidops	x	AY781414	x	x	Spears et al. (2005) Proc. Biol. Soc. Wash. 118 (1), 117-157
Outgroup	Thermosbaenacea	-	-	Monodellidae	Tethysbaena argentarii	LN899288	AY781415	x	x	Stenderup et al. (2006)Mol. Phylogenet. Evol. 41 (1), 182-194/Spears et al. (2005) Proc. Biol. Soc. Wash. 118 (1), 117-157/Canovas et al. (2016) Zool. Scr. 45(6), 659–670
