## Supplementary material for "The late blooming amphipods: global change promoted post-Jurassic ecological radiation despite Palaeozoic origin": Table S2

### Sheet: ecology_distribution
species	marine	freshwater	semiterrestrial	free	simbiont	benthic	pelagic	depth min	depth max	cold	warm	distribution
Abyssorchomenechevreuxi	1	0	0	1	0	1	0	0	9938	1	0	Cosmopolitan_cold_water
Acanthogammarusvictorii	0	1	0	1	0	1	0	2	825	1	0	Baikal
Acanthonotozoma	1	0	0	1	0	1	0	0	700	1	0	North_Atlantic_North_Pacific
Acanthonotozomellatrispinosa	1	0	0	1	0	1	0	120	384	1	0	Southern_Ocean
Acanthonotozomoidesoatesi	1	0	0	1	0	1	0	82	236	1	0	Southern_Ocean
Acanthonotozomopsispushkini	1	0	0	1	0	1	0	45	45	1	0	Southern_Ocean
Acanthoscinaacanthodes	1	0	0	0	1	0	1	0	3500	1	0	Cosmopolitan_cold_water
Alexandrelladentata	1	0	0	0.5	0.5	1	0	60	7210	1	0	Cosmopolitan_cold_water
Alicellagigantea	1	0	0	1	0	1	0	1720	5865	1	0	North_Atlantic_North_Pacific
Allorchestesangusta	1	0	0	1	0	1	0	0	1	1	0	Pacific_Ocean
Amathillopsischarlottae	1	0	0	1	0	1	0	66	3850	1	0	Cosmopolitan_cold_water
Ambasiopsissp	1	0	0	1	0	1	0	5	2500	1	0	Southern_ocean_South_Indian_Ocean
Ampelisca	1	0	0	1	0	1	0	0	4930	0.5	0.5	Cosmopolitan
Amphilochus	1	0	0	0	1	1	0	0	600	0	1	Cosmopolitan_warm_water
Amphithyrusmuratus	1	0	0	0	1	0	1	0	200	0	1	Cosmopolitan_warm_water
Ampithoeramondi	1	0	0	0	1	1	0	0	107	0.5	0.5	Cosmopolitan
Amurocrangonyxarsenjevi	0	1	0	1	0	1	0	0	1	1	0	Palaearctic
Anchiphimediadorsalis	1	0	0	1	0	1	0	259	732	1	0	Southern_Ocean
Andaniexislupus	1	0	0	0.5	0.5	0.5	0.5	190	6400	1	0	Cosmopolitan_cold_water
Andaniopsisnordlandica	1	0	0	0.5	0.5	1	0	49	1748	1	0	North_Atlantic_North_Pacific
Anopogammarusrevazi	0	1	0	1	0	1	0	0	5	1	0	Palaearctic
Antatelsonwalkeri	1	0	0	0.5	0.5	1	0	20	200	1	0	Southern_Ocean
Aoragracilis	1	0	0	1	0	1	0	0	100	0.5	0.5	Cosmopolitan
Apherusabispinosa	1	0	0	0.5	0.5	1	0	0	372	1	0	Arctic_Ocean_North_Atlantic_North_Pacific
Arrhisphyllonyx	1	0	0	1	0	1	0	10	2465	1	0	Arctic_Ocean
Astyraantarctica	1	0	0	1	0	0	1	100	2350	1	0	Cosmopolitan_cold_water
Atyloellatribinicuspidata	1	0	0	1	0	1	0	0	549	1	0	Southern_Ocean_South_Pacific
Atylopsissp	1	0	0	0.5	0.5	1	0	18	567	1	0	Southern_Ocean_South_Indian_Ocean
Atylusswammerdami	1	0	0	1	0	1	0	0	900	0.5	0.5	Cosmopolitan
Austrochiltoniasp	0	1	0	1	0	1	0	0	5	1	0	Australasia
Austropleustescuspidatus	1	0	0	1	0	1	0	230	342	1	0	Southern_Ocean_South_Atlantic
Bactrurusmucronatus	0	1	0	1	0	1	0	0	5	1	0	Nearctic
Barnardiorumshadini	0.5	0.5	0	1	0	1	0	0	8	1	0	Palaearctic
Bathymedonobtusifrons	1	0	0	1	0	1	0	4	2857	1	0	Cosmopolitan_cold_water
Bathypanoploeaschellenbergi	1	0	0	0.5	0.5	1	0	468	2675	1	0	Southern_Ocean
Bathyporeiapilosa	1	0	0	1	0	1	0	0	106	1	0	North_Atlantic
Bogidiellaalbertimagni	0.5	0.5	0	1	0	1	0	0	51	1	0	Palaearctic_Neotropic
Bogidiellaveneris	0.5	0.5	0	1	0	1	0	0	51	1	0	Palaearctic_Neotropic
Bovalliagigantea	1	0	0	1	0	1	0	0	91	1	0	Southern_Ocean
Brachyscelusrapax	1	0	0	0	1	0	1	0	400	0	1	Cosmopolitan_warm_water
Bubocorophiumsp	1	0	0	1	0	1	0	0	38	1	0	North-West_Pacific
Byblisgaimardi	1	0	0	1	0	1	0	0	6126	0.5	0.5	Cosmopolitan
Calliopiuslaeviusculus	1	0	0	1	0	1	0	0	20	1	0	Arctic_Ocean_North_Atlantic_North_Pacific
Caprella	1	0	0	0	1	1	0	0	2200	0.5	0.5	Cosmopolitan
Caprogammarusgurjanovae	1	0	0	0	1	1	0	90	200	1	0	North-West_Pacific
Centromedonzoe	1	0	0	1	0	1	0	4	3699	1	0	Arctic_Ocean
Chaetogammarusischnus	0	1	0	1	0	1	0	0	94	1	0	Ponto-Caspian
Chosroesaffdecoratus	1	0	0	1	0	1	0	95	342	1	0	Southern_Ocean_South_Pacific
Cleippidesquadricuspis	1	0	0	1	0	1	0	28	1900	1	0	Arctic_Ocean
Colomastixfissilingua	1	0	0	0	1	1	0	0	235	0	1	Cosmopolitan_warm_water
Corophiumvolutator	1	0	0	0.5	0.5	1	0	0	5	0.5	0.5	Cosmopolitan
Crangonyxpseudogracilis	0	1	0	1	0	1	0	0	5	1	0	Holarctic
Crymostygiusthingvallensis	0	1	0	1	0	1	0	0	1	1	0	Iceland
Cyamus	1	0	0	0	1	1	0	0	500	0.5	0.5	Cosmopolitan
Cyclocarisspn	1	0	0	1	0	0	1	200	2200	1	0	Cosmopolitan_cold_water
Cyllopusmagellanicus	1	0	0	0	1	0	1	0	200	1	0	Southern_Ocean
Cystisomapellucida	1	0	0	0	1	0	1	275	1100	0	1	Cosmopolitan_warm_water
Dikerogammarusvillosus	0	1	0	1	0	1	0	0	15	1	0	Ponto-Caspian
Dikwaandresi	1	0	0	0.5	0.5	1	0	200	290	1	0	Southern_Ocean_South_Atlantic
Dorogostaiskiaparasitica	0	1	0	0	1	1	0	1	200	1	0	Baikal
Dyopedosporrectus	1	0	0	0	1	1	0	0	1200	1	0	Arctic_Ocean_North_Atlantic_North_Pacific
Echinogammarusacarinatus	0.5	0.5	0	1	0	1	0	0	15	1	0	Palaearctic
Eogammarusconfervicolus	0.5	0.5	0	1	0	1	0	0	30	1	0	Palaearctic_Nearctic
Epimeriacornigera	1	0	0	0.5	0.5	0.5	0.5	2	3710	1	0	Cosmopolitan_cold_water
Epimeriawalkeri	1	0	0	0.5	0.5	0.5	0.5	2	3710	1	0	Cosmopolitan_cold_water
Eriopisaelongata	1	0	0	1	0	1	0	50	600	1	0	North_Atlantic_North_Pacific
Eupronoeintermedia	1	0	0	0	1	0	1	0	200	0	1	Cosmopolitan_warm_water
Eurymeramonticulosa	1	0	0	1	0	1	0	0	40	1	0	Southern_Ocean
Eurythenesgryllus	1	0	0	1	0	0	1	0	6500	1	0	Cosmopolitan_cold_water
Eurythenesmaldoror	1	0	0	1	0	0	1	0	6500	1	0	Cosmopolitan_cold_water
Eusiroidesgeorgiana	1	0	0	0.5	0.5	1	0	0	1310	0	1	Cosmopolitan_warm_water
Eusirusgiganteus	1	0	0	1	0	0.5	0.5	0	7625	1	0	Cosmopolitan_cold_water
Falklandiareducta	1	0	0	1	0	1	0	197	569	1	0	South_Atlantic_Ocean
Fuegophoxusabjectus	1	0	0	1	0	1	0	0	250	1	0	Southern_Ocean_South_Pacific
Gammaracanthuslacustris	0.5	0.5	0	1	0	1	0	20	100	1	0	Palaearctic_Arctic_Ocean_Ponto-Caspian
Gammaracanthusloricatus	0.5	0.5	0	1	0	1	0	20	100	1	0	Palaearctic_Arctic_Ocean_Ponto-Caspian
Gammarellusangulosus	1	0	0	1	0	1	0	0	200	1	0	Cosmopolitan_cold_water
Gammarellushomari	1	0	0	1	0	1	0	0	200	1	0	Cosmopolitan_cold_water
Gammaropsis	1	0	0	0.5	0.5	1	0	0	900	0.5	0.5	Cosmopolitan
Gammaruslacustris	0.5	0.5	0	1	0	1	0	0	288	1	0	Holarctic
Gmelinacostata	0	1	0	1	0	1	0	0	38	1	0	Ponto-Caspian
Gmelinoidesfasciata	0	1	0	1	0	1	0	0	150	1	0	Baikal
Gnathiphimediasexdentata	1	0	0	0.5	0.5	1	0	5	732	1	0	Southern_Ocean
Grandidierellachaohuensis	0.5	0.5	0	1	0	1	0	0	80	0	1	Cosmopolitan_warm_water
Grandidierellajaponica	0.5	0.5	0	1	0	1	0	0	80	0	1	Cosmopolitan_warm_water
Hadziasp	0.5	0.5	0	1	0	1	0	0	15	1	0	Palaearctic_Pacific_Ocean
Hakonboekiastrauchii	0	1	0	1	0	1	0	1	15	1	0	Baikal
Haploopstubicola	1	0	0	1	0	1	0	6	3570	1	0	Cosmopolitan_cold_water
Haustoriusarenarius	1	0	0	1	0	1	0	0	1	1	0	North_Atlantic
Hemityphistenuimanus	1	0	0	0	1	0	1	0	200	0	1	Cosmopolitan_warm_water
Hirondelleanamarensis	1	0	0	1	0	0.5	0.5	170	10190	1	0	Cosmopolitan_cold_water
Hyalellaazteca	0	1	0	1	0	1	0	0	30	0.5	0.5	Nearctic_Neotropic
Hyalenilssoni	1	0	0	0.5	0.5	1	0	0	2	0	1	Cosmopolitan_warm_water
Hyperiettaparviceps	1	0	0	0	1	0	1	0	200	0	1	Cosmopolitan_warm_water
Hyperochemartinezi	1	0	0	0	1	0	1	0	554	0.5	0.5	Cosmopolitan
Idunellapicta	1	0	0	0.5	0.5	1	0	0	763	0	1	Cosmopolitan_warm_water
Iphimediellacyclogena	1	0	0	1	0	1	0	10	732	1	0	Southern_Ocean
Iulopisloveni	1	0	0	0	1	0	1	80	1500	0	1	Cosmopolitan_warm_water
Jassafalcata	1	0	0	0.5	0.5	1	0	0	342	0.5	0.5	Cosmopolitan
Jesogammarushebeiensis	0	1	0	1	0	1	0	0	25	1	0	Palaearctic
Jugogammaruskusceri	0	1	0	1	0	1	0	0	1	1	0	Palaearctic
Lanceolapacifica	1	0	0	0	1	0	1	0	8000	1	0	Cosmopolitan_cold_water
Lepidepecreumumbo	1	0	0	1	0	1	0	0	1861	1	0	Cosmopolitan_cold_water
Lestrigonusschizogeneios	1	0	0	0	1	0	1	0	200	0	1	Cosmopolitan_warm_water
Leucothoe	1	0	0	0	1	1	0	0	3570	0.5	0.5	Cosmopolitan
Liljeborgia	1	0	0	1	0	1	0	0	6156	0.5	0.5	Cosmopolitan
Liouvilleasp	1	0	0	1	0	1	0	5	350	1	0	Southern_Ocean
Macrohectopusbranickii	0	1	0	1	0	0	1	0	1410	1	0	Baikal
Maerainaequipes	1	0	0	1	0	1	0	0	400	0	1	Cosmopolitan_warm_water
Marinogammarusstoerensis	1	0	0	1	0	1	0	0	200	1	0	North_Atlantic
Megaluropuslongimerus	1	0	0	1	0	1	0	0	10	0	1	Cosmopolitan_warm_water
Megamoerasubtener	1	0	0	1	0	1	0	0	100	1	0	North_Atlantic_North_Pacific
Melitadentata	1	0	0	0.5	0.5	1	0	0	2500	0.5	0.5	Cosmopolitan
Melphidippaantarctica	1	0	0	1	0	1	0	30	250	1	0	Arctic_Ocean_North_Atlantic_North_Pacific
Menigratesobtusifrons	1	0	0	0.5	0.5	1	0	7	200	1	0	Arctic_Ocean
Mesohyalellasp	0	1	0	1	0	1	0	0	10	0.5	0.5	Nearctic_Neotropic
Metacrangonyxilvanus	0.5	0.5	0	1	0	1	0	0	10	1	0	Palaearctic_North_Atlantic
Metohiacarinata	0	1	0	1	0	1	0	0	25	1	0	Palaearctic
Microniphargusleruthi	0	1	0	1	0	1	0	0	20	1	0	Palaearctic
Microphasmaagassizi	1	0	0	0	1	0	1	970	3750	1	0	Cosmopolitan_cold_water
Micruropuswahli	0	1	0	1	0	1	0	0	160	1	0	Baikal
Mimonectesloveni	1	0	0	0	1	0	1	0	2000	1	0	Cosmopolitan_cold_water
Monoculodescarinatus	0.5	0.5	0	1	0	1	0	0	2800	1	0	Cosmopolitan_cold_water
Monoliropustener	1	0	0	0	1	1	0	0	10	0	1	Cosmopolitan_warm_water
Monoporeiaaffinis	0.5	0.5	0	1	0	1	0	0	125	1	0	Holarctic
Neohelamonstrosa	1	0	0	1	0	1	0	47	552	1	0	Arctic_Ocean_North_Atlantic_North_Pacific
Neopleustespulchellus	1	0	0	0.5	0.5	1	0	700	800	1	0	North_Atlantic_North_Pacific
Niphargobatesorophobata	0	1	0	1	0	1	0	0	288	1	0	Palaearctic
Nipharguskochianus	0	1	0	1	0	1	0	0	288	1	0	Palaearctic
Nototropisguttatus	1	0	0	1	0	1	0	0	901	0.5	0.5	Cosmopolitan
Obesogammaruscrassus	0	1	0	1	0	1	0	0	12	1	0	Ponto-Caspian
Odiuscarinatus	1	0	0	1	0	1	0	0	263	1	0	Southern_Ocean_Arctic_Ocean
Ommatogammarusalbinus	0	1	0	1	0	1	0	2	1313	1	0	Baikal
Onisimusglacialis	0.5	0.5	0	0.5	0.5	1	0	0	140	1	0	Arctic_Ocean_Ponto-Caspian
Opisatakafuminakanoi	1	0	0	0	1	1	0	30	432	1	0	Arctic_Ocean_North_Atlantic_North_Pacific
Oradareatricarinata	1	0	0	0.5	0.5	1	0	0	1264	1	0	Cosmopolitan_cold_water
Orchestiagammarellus	0	0	1	1	0	1	0	0	2	1	0	North_Atlantic
Orchomenellagerulicorbis	1	0	0	1	0	1	0	0	9938	1	0	Cosmopolitan_cold_water
Orchomenyxmacronyx	1	0	0	0.5	0.5	1	0	0	9938	1	0	Cosmopolitan_cold_water
Oxycephalusclausi	1	0	0	0	1	0	1	0	520	0	1	Cosmopolitan_warm_water
Pallaseagrubei	0	1	0	1	0	1	0	1	100	1	0	Baikal
Paracallisomaspn	1	0	0	1	0	0	1	1000	7625	0.5	0.5	Cosmopolitan
Paraceradocusgibber	1	0	0	1	0	1	0	10	800	1	0	Southern_Ocean
Paralicellacaperesca	1	0	0	1	0	0	1	1414	5720	1	0	Cosmopolitan
Paramoerasp	0.5	0.5	0	1	0	1	0	0	91	0.5	0.5	Cosmopolitan
Paramphithoehystrix	1	0	0	0.5	0.5	1	0	2	800	1	0	Arctic_Ocean
Paraniphargoidesmotasi	0	1	0	1	0	1	0	0	15	1	0	Ponto-Caspian
Paraphronimagracilis	1	0	0	0	1	0	1	0	500	0	1	Cosmopolitan_warm_water
Parapronoecampbelli	1	0	0	0	1	0	1	0	200	0	1	Cosmopolitan_warm_water
Parascelustyphoides	1	0	0	0	1	0	1	0	200	0	1	Cosmopolitan_warm_water
Parathemistopacifica	1	0	0	0	1	0	1	25	3000	1	0	Cosmopolitan_cold_water
Parepimeriabidentata	1	0	0	1	0	1	0	23	1080	1	0	Southern_Ocean
Parhyalehawaiensis	1	0	0	1	0	1	0	0	2	0	1	Cosmopolitan_warm_water
Paroedicerospropinquus	1	0	0	1	0	1	0	2	1836	1	0	Arctic_Ocean
Phreatogammarussp	0	1	0	1	0	1	0	0	30	1	0	Australasia
Phronimabucephala	1	0	0	0	1	0	1	0	200	0	1	Cosmopolitan_warm_water
Phronimellaelongata	1	0	0	0	1	0	1	0	200	0	1	Cosmopolitan_warm_water
Phrosinasemilunata	1	0	0	0	1	0	1	0	1000	0	1	Cosmopolitan_warm_water
Phtisicamarina	1	0	0	0	1	1	0	15	50	0	1	Cosmopolitan_warm_water
Platorchestiajaponica	0	0	1	1	0	1	0	0	45	0.5	0.5	Cosmopolitan
Pleustespanoplus	1	0	0	0.5	0.5	1	0	0	1062	1	0	Arctic_Ocean_North_Atlantic_North_Pacific
Podocerusvariegatus	1	0	0	0	1	1	0	0	750	0	1	Cosmopolitan_warm_water
Pontogammarusrobustoides	0	1	0	1	0	1	0	0	150	1	0	Ponto-Caspian
Primnoevansi	1	0	0	0	1	0	1	0	1100	0.5	0.5	Cosmopolitan
Priscomilitarisheike	1	0	0	1	0	1	0	14	14	1	0	North-West_Pacific
Prostebbingiagracilis	1	0	0	0.5	0.5	1	0	0	400	1	0	Southern_Ocean_South_Pacific
Protomimaimitatrix	1	0	0	0	1	1	0	50	50	1	0	Pacific_Ocean
Pseudocrangonyxyezonis	0	1	0	1	0	1	0	0	5	1	0	Palaearctic
Pseudoniphargusdaviui	0	1	0	1	0	1	0	0	10	1	0	Palaearctic_North_Atlantic
Pseudoniphargusgorbeanus	0	1	0	1	0	1	0	0	10	1	0	Palaearctic_North_Atlantic
Pseudorchomenecoatsi	1	0	0	1	0	1	0	15	295	1	0	Southern_Ocean
Ramellogammarusvancouverensis	0	1	0	1	0	1	0	0	5	1	0	Nearctic
Rhabdosomawhitei	1	0	0	0	1	0	1	0	200	0	1	Cosmopolitan_warm_water
Rhachotropisantarctica	1	0	0	1	0	0	1	0	9460	1	0	Cosmopolitan_cold_water
Salentinelladenticulata	0	1	0	1	0	1	0	4	20	1	0	Palaearctic
Schraderiagracilis	0.5	0.5	0	1	0	1	0	0	310	1	0	Southern_Ocean_North_Atlantic_North_Pacific
Scinaborealis	1	0	0	0	1	0	1	50	3000	1	0	Cosmopolitan
Scopelocheirusschellenbergi	1	0	0	1	0	0	1	20	8000	1	0	Cosmopolitan
Scypholanceolaaestiva	1	0	0	0	1	0	1	500	6000	1	0	Cosmopolitan
Sextonialongirostris	1	0	0	1	0	1	0	0	309	1	0	North_Atlantic_North_Pacific
Stegocephalusinflatus	1	0	0	1	0	1	0	4	2220	1	0	Arctic_Ocean
Stenogammarussimilis	0	1	0	1	0	1	0	0	40	1	0	Ponto-Caspian
Stenothoe	1	0	0	0.5	0.5	1	0	0	1262	0.5	0.5	Cosmopolitan
Stephonyxbiscayensis	1	0	0	1	0	1	0	500	1510	1	0	Cosmopolitan
Stygobromusmackini	0	1	0	1	0	1	0	0	156	1	0	Nearctic
Syrrhoepsychrophila	1	0	0	1	0	0.5	0.5	40	3251	1	0	Cosmopolitan_cold_water
Tectovalopsiswegeneri	1	0	0	1	0	0.5	0.5	706	2884	1	0	North_Pacific
Tetrathyrusforcipatus	1	0	0	0	1	0	1	0	200	0	1	Cosmopolitan_warm_water
Thurstonellasp	1	0	0	1	0	1	0	342	342	1	0	Southern_Ocean
Thyropussphaeroma	1	0	0	0	1	0	1	0	200	0	1	Cosmopolitan_warm_water
Tmetonyxspn	1	0	0	1	0	1	0	8	3230	1	0	North_Atlantic
Tryphanamalmi	1	0	0	0	1	0	1	0	200	0	1	Cosmopolitan_warm_water
Turcogammarusspandli	0	1	0	1	0	1	0	0	20	1	0	Ponto-Caspian
Typhlogammarusmrazeki	0	1	0	1	0	1	0	0	25	1	0	Palaearctic
Uristesspn	1	0	0	1	0	1	0	1	3015	1	0	Cosmopolitan_cold_water
Urothoebrevicornis	1	0	0	0.5	0.5	1	0	0	4893	0.5	0.5	Cosmopolitan
Valettiettaanacantha	1	0	0	0.5	0.5	0.5	0.5	3970	4300	1	0	Atlantic_Ocean_Pacific_Ocean
Vibiliaantartica	1	0	0	0	1	0	1	0	1100	0.5	0.5	Cosmopolitan
Wangiannachiltoniaguzikae	0	1	0	1	0	1	0	0	1	1	0	Australasia
Weyprechtiapinguis	1	0	0	1	0	1	0	0	50	1	0	Arctic_Ocean
Zenkevitchiaadmirabilis	0	1	0	1	0	1	0	0	25	1	0	Palaearctic
